# Investigating Population-scale Allele Specific Expression in Wild Populations of *Oithona similis* (Cyclopoida, Claus 1866)

**DOI:** 10.1101/599076

**Authors:** Romuald Laso-Jadart, Kevin Sugier, Emmanuelle Petit, Karine Labadie, Pierre Peterlongo, Christophe Ambroise, Patrick Wincker, Jean-Louis Jamet, Mohammed-Amin Madoui

## Abstract

Allele-specific expression (ASE) is a widely studied molecular mechanism at cell, tissue and organism levels. Here, we extrapolated the concept of ASE to the population-scale (psASE), aggregating ASEs detected at smaller scales. We developed a novel approach to detect psASE based on metagenomic and metatranscriptomic data of environmental samples containing communities of organisms. This approach which measures the deviation between the frequency and the relative expression of biallelic loci, was applied on samples collected during the *Tara* Oceans expedition (2009-2013), in combination to new *Oithona similis* transcriptomes, a widespread marine copepod. Among a total of 25,768 single nucleotide variants (SNVs) of *O. similis*, 587 (2.3%) were targeted by psASE in at least one population. The distribution of SNVs targeted by psASE in different populations is significantly shaped by population genomic differentiation (p-value = 9.3×10^−9^), supporting a partial genetic control of psASE. To investigate the link between evolution and psASE, loci under selection were compared to loci under psASE. A significant amount of SNVs (0.6%) were targeted by both selection and psASE (p-values < 9.89×10^−3^), supporting the hypothesis that natural selection and ASE may lead to the same phenotype. Population-scale ASE offers new insights into the gene regulation control in populations and its link with natural selection.
