## Supplementary Table 2 for "Investigating Population-scale Allele Specific Expression in Wild Populations of *Oithona similis* (Cyclopoida, Claus 1866)"

### Sheet: Feuil1
Sampling	Type	Latitude	Longitude	Number of reads	Submission accession	Study accession	Sample accession	Experiment accession	Run accession
Tara Oceans	TARA_155 MetaG	54.5305	-16.9377	182,925,026	-	-	-	-
Tara Oceans	TARA_155 MetaT			179,585,384	-	-	-	-
Tara Oceans	TARA_158 MetaG	67.1675	0.2177	138,512,807	-	-	-	-
Tara Oceans	TARA_158 MetaT			168,629,428	-	-	-	-
Tara Oceans	TARA_178 MetaG	77.1604	73.2057	207,442,505	-	-	-	-
Tara Oceans	TARA_178 MetaT			170,190,939	-	-	-	-
Tara Oceans	TARA_206 MetaG	70.9618	-53.603	223,300,333	-	-	-	-
Tara Oceans	TARA_206 MetaT			189,447,541	-	-	-	-
Tara Oceans	TARA_208 MetaG	69.1136	-51.5086	223,058,371	-	-	-	-
Tara Oceans	TARA_208 MetaT			184,221,525	-	-	-	-
Tara Oceans	TARA_209 MetaG	64.7127	-53.0106	181,915,803	-	-	-	-
Tara Oceans	TARA_209 MetaT			178,106,374	-	-	-	-
Tara Oceans	TARA_210 MetaG	61.5442	-55.9865	182,303,005	-	-	-	-
Tara Oceans	TARA_210 MetaT			179,419,896	-	-	-	-
Toulon	Transcriptome Copepodite 1	43.1001	5.9482	17,823,526	ERA1801976	ERP114539	ERS3342094	ERX3282627	ERR3255855
Toulon	Transcriptome Copepodite 2	43.1001	5.9482	19,237,768	ERA1801976	ERP114539	ERS3342094	ERX3282628	ERR3255856
Toulon	Transcriptome Copepodite 3	43.1001	5.9482	18,292,442	ERA1801976	ERP114539	ERS3342094	ERX3282629	ERR3255857
Toulon	Transcriptome Copepodite 4	43.1001	5.9482	13,933,841	ERA1801976	ERP114539	ERS3342094	ERX3282630	ERR3255858
Toulon	Transcriptome Male 1	43.1001	5.9482	18,052,409	ERA1801976	ERP114539	ERS3342094	ERX3282631	ERR3255859
Toulon	Transcriptome Male 2	43.1001	5.9482	21,048,656	ERA1801976	ERP114539	ERS3342094	ERX3282632	ERR3255860
Toulon	Transcriptome Male 3	43.1001	5.9482	19,129,821	ERA1801976	ERP114539	ERS3342094	ERX3282633	ERR3255861
Toulon	Transcriptome Male 4	43.1001	5.9482	17,624,872	ERA1801976	ERP114539	ERS3342094	ERX3282634	ERR3255862
