## Supplementary Table 4 for "Investigating Population-scale Allele Specific Expression in Wild Populations of *Oithona similis* (Cyclopoida, Claus 1866)"

### Sheet: Final_Table_Osimilis
Table S4 : Variants targeted by ASE and selection functional annotations
Variant ID	Reference	Alternative	Position	O. similis transcript ID	O. nana proteome alignment hit	Homology search	Pfam	Pfam Description	SnpEff Localization	SnpEff Impact	nucleotide change	AA change	Warnings
722267	A	G	8131	male3_26107	mRNA.Onana_scaffold_1.360.1	histamine H1 receptor-like	PF00001	7 transmembrane receptor (rhodopsin family)	3_prime_UTR_variant	MODIFIER	c.*746T>C
1219825	C	T	711	juvenile6_13607	NA	NA	PF13909	C2H2-type zinc-finger domain	3_prime_UTR_variant	MODIFIER	c.*213A>G		WARNING_TRANSCRIPT_NO_START_CODON
1276227	A	G	6365	juvenile2_28179	mRNA.Onana_scaffold_41.113.1	glycine receptor subunit alpha-2-like / gamma-aminobutyric acid receptor subunit alpha-6-like	PF02932 | PF02931	Neurotransmitter-gated ion-channel transmembrane region | Neurotransmitter-gated ion-channel ligand binding domain	3_prime_UTR_variant	MODIFIER	c.*1680C>T
1404415	C	G	348	male4_31205	mRNA.Onana_scaffold_43.67.1	omega-amidase NIT2-like	PF00795	Carbon-nitrogen hydrolase	3_prime_UTR_variant	MODIFIER	c.*708C>G
1650804	A	C	9488	male3_22391	mRNA.Onana_scaffold_30.395.1	NA	NA	NA	3_prime_UTR_variant	MODIFIER	c.*3636A>C
2475718	A	G	4658	male3_25395	mRNA.Onana_scaffold_31.241.3	polycomb protein Suz12	PF09733	VEFS-Box of polycomb protein	3_prime_UTR_variant	MODIFIER	c.*1213A>G
3113638	C	G	5241	juvenile6_27594	mRNA.Onana_scaffold_20.351.2	ATP-dependent RNA helicase SUV3 homolog, mitochondrial-like	PF00271 | PF12513	Helicase conserved C-terminal domain | Mitochondrial degradasome RNA helicase subunit C terminal	3_prime_UTR_variant	MODIFIER	c.*4175C>G
3281301	A	C	7869	juvenile6_28852	mRNA.Onana_scaffold_67.329.1	nuclear factor related to kappa-B-binding protein-like	PF14465	NFRKB Winged Helix-like	3_prime_UTR_variant	MODIFIER	c.*5641T>G
3347119	C	T	15198	juvenile2_26097	mRNA.Onana_scaffold_5.294.1	protein arginine N-methyltransferase 7-like	PF06325	Ribosomal protein L11 methyltransferase (PrmA)	3_prime_UTR_variant	MODIFIER	c.*3287T>C
3543377	A	G	1410	male3_20927	mRNA.Onana_scaffold_1.228.2	protein amalgam-like, partial	PF07679 | PF00047	Immunoglobulin I-set domain | Immunoglobulin domain	3_prime_UTR_variant	MODIFIER	c.*8128C>T
5400134	A	G	6542	juvenile3_27874	NA	NA	PF13912	C2H2-type zinc finger	3_prime_UTR_variant	MODIFIER	c.*4368A>G
5595297	C	T	1614	male3_18746	NA	NA	PF13909 | PF12874	C2H2-type zinc-finger domain | Zinc-finger of C2H2 type	3_prime_UTR_variant	MODIFIER	c.*1834A>G		WARNING_TRANSCRIPT_NO_START_CODON
5622711	C	G	4391	male3_19466	mRNA.Onana_scaffold_2538.165.1	NA	NA	NA	3_prime_UTR_variant	MODIFIER	c.*1977C>G
6415771	C	T	11388	juvenile2_22738	mRNA.Onana_scaffold_5.499.1	NA	PF13229	Right handed beta helix region	3_prime_UTR_variant	MODIFIER	c.*8165A>G
7541932	A	T	3387	juvenile3_21357	mRNA.Onana_scaffold_44.238.3	Gamma-interferon-inducible lysosomal thiol reductase precursor	PF03227	Gamma interferon inducible lysosomal thiol reductase (GILT)	3_prime_UTR_variant	MODIFIER	c.*1372A>T
7652577	A	G	2694	juvenile3_31366	mRNA.Onana_scaffold_46.118.3	histone-lysine N-methyltransferase EHMT1-like	PF00856	SET domain	3_prime_UTR_variant	MODIFIER	c.*1511T>C
7836807	A	G	191	male2_45215	mRNA.Onana_scaffold_59.301.2	proto-oncogene tyrosine-protein kinase ROS-like	PF00041 | PF13637 | PF05033 | PF07714	Fibronectin type III domain |Ankyrin repeats (many copies) | Pre-SET motif | Protein tyrosine kinase	3_prime_UTR_variant	MODIFIER	c.*3977T>G
12235918	C	T	14106	juvenile3_25878	mRNA.Onana_scaffold_47.230.1	Sarcoplasmic calcium-binding protein, beta chain	PF13202	EF hand	3_prime_UTR_variant	MODIFIER	c.*13253T>G
13158935	C	T	1614	juvenile6_21872	mRNA.Onana_scaffold_1.252.3	zinc finger protein 182, partial	NA	NA	3_prime_UTR_variant	MODIFIER	c.*2634A>G
13381620	A	G	9398	male2_45955	mRNA.Onana_scaffold_26.360.6	Myosin light chain alkali	NA	NA	3_prime_UTR_variant	MODIFIER	c.*2344G>A
13559865	C	T	3857	male2_43665	mRNA.Onana_scaffold_12.125.3	programmed cell death 6-interacting protein	PF13949	ALIX V-shaped domain binding to HIV	3_prime_UTR_variant	MODIFIER	c.*2690G>A
13755579	G	T	2130	juvenile2_29075	mRNA.Onana_scaffold_42.234.4	uncharacterized protein	NA	NA	3_prime_UTR_variant	MODIFIER	c.*4068C>A		WARNING_REF_DOES_NOT_MATCH_GENOME
14223202	A	C	5748	juvenile4_39399	mRNA.Onana_scaffold_2901.127.2	uncharacterized protein |serine/arginine repetitive matrix protein 2-like | myosin-G heavy chain	PF00071	Ras family	3_prime_UTR_variant	MODIFIER	c.*11490T>G
14332418	A	G	7043	male2_43282	mRNA.Onana_scaffold_3.398.7	E3 ubiquitin-protein ligase hyd	NA	NA	3_prime_UTR_variant	MODIFIER	c.*4275A>G
14790944	C	T	10774	male3_23150	mRNA.Onana_scaffold_6.23.1	solute carrier organic anion transporter family member 4A1	PF03137	Organic Anion Transporter Polypeptide (OATP) family	3_prime_UTR_variant	MODIFIER	c.*1114G>A
15540872	C	T	5834	juvenile4_44032	mRNA.Onana_scaffold_36.7.2	uncharacterized protein	PF02958	Ecdysteroid kinase	3_prime_UTR_variant	MODIFIER	c.*800G>A
15926700	C	T	5216	juvenile2_21606	mRNA.Onana_scaffold_2.122.1	NA	NA	NA	3_prime_UTR_variant	MODIFIER	c.*1261G>A
20198069	C	T	8860	male6_26307	mRNA.Onana_scaffold_178.23.1	mpv17-like protein	PF04117	Mpv17 / PMP22 family	3_prime_UTR_variant	MODIFIER	c.*8080C>T		WARNING_TRANSCRIPT_NO_START_CODON
22418481	G	T	6072	juvenile4_41696	mRNA.Onana_scaffold_5.368.3	lymphocyte-specific helicase-like	PF00271 | PF00176	Helicase conserved C-terminal domain | SNF2 family N-terminal domain	3_prime_UTR_variant	MODIFIER	c.*1366T>C
22705246	C	T	2281	juvenile2_30509	NA	NA	NA	NA	3_prime_UTR_variant	MODIFIER	c.*9808T>C
22865479	C	T	2446	juvenile3_25799	mRNA.Onana_scaffold_18.165.1	F-box only protein 9	PF12937	F-box-like	3_prime_UTR_variant	MODIFIER	c.*913G>A
11174538	A	T	2781	juvenile2_22006	mRNA.Onana_scaffold_136.202.1	NA	NA	NA	5_prime_UTR_premature_start_codon_gain_variant	LOW	c.-4818A>T
13836721	C	T	742	male4_38868	mRNA.Onana_scaffold_113.268.3	ubiquitin carboxyl-terminal hydrolase 32, partial	PF13499	EF-hand domain pair	5_prime_UTR_premature_start_codon_gain_variant	LOW	c.-12609A>G
15671890	C	T	8041	male4_42509	mRNA.Onana_scaffold_129.351.4	transmembrane protein 145-like	PF10192	Rhodopsin-like GPCR transmembrane domain	5_prime_UTR_premature_start_codon_gain_variant	LOW	c.-1874G>A
953420	G	T	3344	juvenile6_21101	NA	stomatin-like protein 2, mitochondrial	PF01145 | PF16200	SPFH domain / Band 7 family | C-terminal region of band_7	5_prime_UTR_variant	MODIFIER	c.-1087A>C
1247881	A	T	389	male6_18879	NA	NA	NA	NA	5_prime_UTR_variant	MODIFIER	c.-780T>A
1358665	A	T	169	male6_21835	mRNA.Onana_scaffold_3.71.1	TGF-beta-activated kinase 1 and MAP3K7-binding protein 1-like	PF00481	Protein phosphatase 2C	5_prime_UTR_variant	MODIFIER	c.-1009T>A
1438101	A	G	13733	male4_43014	mRNA.Onana_scaffold_15.99.1	forkhead box protein N4-like	PF00250	Forkhead domain	5_prime_UTR_variant	MODIFIER	c.-11463G>A
1514653	C	T	158	male4_39202	mRNA.Onana_scaffold_31.92.1	RING-box protein 2	PF12678	RING-H2 zinc finger	5_prime_UTR_variant	MODIFIER	c.-5T>C
1902504	A	T	2857	juvenile2_29665	mRNA.Onana_scaffold_64.119.2	biorientation of chromosomes in cell division protein 1-like 1	PF05205	COMPASS (Complex proteins associated with Set1p) component shg1	5_prime_UTR_variant	MODIFIER	c.-964A>T
2216781	C	G	214	juvenile2_22058	mRNA.Onana_scaffold_222.243.1	mitoferrin-like	PF00153	Mitochondrial carrier protein	5_prime_UTR_variant	MODIFIER	c.-61C>G
2677351	A	T	1832	juvenile4_45451	mRNA.Onana_scaffold_50.283.3	ATP-binding cassette transporter sub-family B member 8	PF00005 | PF00664	ABC transporter | ABC transporter transmembrane region	5_prime_UTR_variant	MODIFIER	c.-1785A>T
6147182	A	T	7128	juvenile3_28677	mRNA.Onana_scaffold_11.407.2	eukaryotic translation initiation factor 3 subunit, putative	PF13236 | PF12807 | PF13374	Clustered mitochondria | Translation initiation factor eIF3 subunit 135 | Tetratricopeptide repeat	5_prime_UTR_variant	MODIFIER	c.-3833A>T
9432158	A	T	3155	juvenile3_26168	mRNA.Onana_scaffold_21.15.2	calcium-activated chloride channel regulator 3A-1-like	PF08434	Calcium-activated chloride channel	5_prime_UTR_variant	MODIFIER	c.-401T>A
11174785	C	T	11194	juvenile4_40486	mRNA.Onana_scaffold_22.553.2	5-oxoprolinase	PF02538 | PF05378 | PF01968	Hydantoinase B/oxoprolinase | Hydantoinase/oxoprolinase N-terminal region | Hydantoinase/oxoprolinase	5_prime_UTR_variant	MODIFIER	c.-5247T>C
11272522	A	T	7688	juvenile2_28398	mRNA.Onana_scaffold_73.166.2	uncharacterized protein	NA	NA	5_prime_UTR_variant	MODIFIER	c.-5958T>A
12016094	C	T	10825	juvenile4_40928	mRNA.Onana_scaffold_20.365.2	NA	NA	NA	5_prime_UTR_variant	MODIFIER	c.-308A>G
14266731	A	C	15609	male4_40117	mRNA.Onana_scaffold_145.166.4	uncharacterized protein	NA	NA	5_prime_UTR_variant	MODIFIER	c.-6878T>G
14347338	A	G	12483	juvenile3_31530	mRNA.Onana_scaffold_118.223.1	NA	NA	NA	5_prime_UTR_variant	MODIFIER	c.-2076C>T
14832238	A	C	2839	male3_20588	mRNA.Onana_scaffold_4458.62.1	uncharacterized protein	PF07287	Protein of unknown function (DUF1446), AtuA ?	5_prime_UTR_variant	MODIFIER	c.-174T>C
14886160	C	T	1344	juvenile2_18864	mRNA.Onana_scaffold_72.15.1	acyl-CoA-binding domain-containing protein 5-like	PF00887	Acyl CoA binding protein	5_prime_UTR_variant	MODIFIER	c.-7A>G
15037796	A	G	704	juvenile3_21043	mRNA.Onana_scaffold_30.386.2	methionyl-tRNA formyltransferase, mitochondrial	PF02911 | PF00551	Formyl transferase, C-terminal domain | Formyl transferase	5_prime_UTR_variant	MODIFIER	c.-405A>G
15908318	A	G	12894	male4_38002	mRNA.Onana_scaffold_41.199.1	zinc finger protein on ecdysone puffs	PF12171	Zinc-finger double-stranded RNA-binding	5_prime_UTR_variant	MODIFIER	c.-6286A>G
17336072	C	T	6207	male3_23990	NA	NA	NA	NA	5_prime_UTR_variant	MODIFIER	c.-1948T>C
18560700	A	C	4562	male6_29072	mRNA.Onana_scaffold_52.116.1	phosphatidylcholine transfer protein-like	PF01852	START domain	5_prime_UTR_variant	MODIFIER	c.-7210G>T
18758884	A	G	2828	juvenile6_20491	mRNA.Onana_scaffold_51.56.1	60S ribosomal protein L23	PF00238	Ribosomal protein L14p/L23e	5_prime_UTR_variant	MODIFIER	c.-387A>G
18995169	A	C	3386	male6_21420	NA	NA	PF12937	F-box-like	5_prime_UTR_variant	MODIFIER	c.-611T>C
19088773	C	T	9925	male2_43433	mRNA.Onana_scaffold_124.127.2	cathepsin A1/A2 | Probable serine carboxypeptidase CPVL precursor	PF00450	Serine carboxypeptidase	5_prime_UTR_variant	MODIFIER	c.-3135C>T
19283217	C	T	902	juvenile4_45492	mRNA.Onana_scaffold_57.94.22	serine/threonine-protein kinase MRCK alpha-like, partial | Serine/threonine-protein kinase Genghis Khan	PF00130 | PF00780 | PF00641	Phorbol esters/diacylglycerol binding domain (C1 domain) | CNH domain | Zn-finger in Ran binding protein and others	5_prime_UTR_variant	MODIFIER	c.-2354G>A
20527962	A	T	7565	juvenile6_28631	mRNA.Onana_scaffold_2586.15.1	telomerase-binding protein EST1A-like	PF10373 | PF10374 | PF13638	Est1 DNA/RNA binding domain | Telomerase activating protein Est1 |PIN domain	5_prime_UTR_variant	MODIFIER	c.-601T>A
22700838	A	G	17384	juvenile3_30414	mRNA.Onana_scaffold_76.4.1	High mobility group-T protein	PF00505	HMG (high mobility group) box	5_prime_UTR_variant	MODIFIER	c.-15878A>G
23102167	A	G	866	male6_17803	NA	jerky protein homolog-like	PF03221	Tc5 transposase DNA-binding domain	5_prime_UTR_variant	MODIFIER	c.-192G>A
24334188	G	T	3492	juvenile2_27584	mRNA.Onana_scaffold_19.154.1	uncharacterized protein	NA	NA	5_prime_UTR_variant	MODIFIER	c.-976T>G
2626600	A	G	11570	juvenile3_30643	NA	NA	PF05139	Erythromycin esterase	missense_variant	MODERATE	c.589G>A	p.Asp197Asn
4187549	A	C	382	male6_51009	mRNA.Onana_scaffold_2.164.1	NA	NA	NA	missense_variant	MODERATE	c.381C>A	p.Asn127Lys	WARNING_TRANSCRIPT_NO_STOP_CODON
7159000	C	T	11542	juvenile3_31968	NA	NA	PF13894 |PF13909	C2H2-type zinc finger | nC2H2-type zinc-finger domain	missense_variant	MODERATE	c.64A>G	p.Lys22Glu
11476359	A	G	562	juvenile2_21084	mRNA.Onana_scaffold_77.132.3	Neverland | cholesterol 7-desaturase	PF00355	Rieske [2Fe-2S] domain	missense_variant	MODERATE	c.53T>C	p.Leu18Ser
12545923	A	C	2646	juvenile2_24451	mRNA.Onana_scaffold_17.391.1	EGF domain-specific O-linked N-acetylglucosamine transferase	PF04577	Protein of unknown function (DUF563)	missense_variant	MODERATE	c.1506G>T	p.Met502Ile
13612023	A	T	525	juvenile2_19796	NA	NA	NA	NA	missense_variant	MODERATE	c.502A>T	p.Ile168Phe
14174597	C	G	906	juvenile3_30713	mRNA.Onana_scaffold_362.174.1	exosome complex exonuclease RRP44	PF13638 | PF00773	PIN domain | RNB domain	missense_variant	MODERATE	c.818C>G	p.Ala273Gly
14696275	A	C	217	male2_112743	mRNA.Onana_scaffold_99.280.1	beta carbonic anhydrase 1	PF00484	Carbonic anhydrase	missense_variant	MODERATE	c.109C>A	p.Leu37Met	WARNING_TRANSCRIPT_NO_STOP_CODON
16839759	A	G	301	male4_113515	NA	NA	NA	NA	missense_variant	MODERATE	c.175T>C	p.Ser59Pro	WARNING_TRANSCRIPT_NO_START_CODON
19053241	A	T	2716	juvenile2_24937	mRNA.Onana_scaffold_76.23.5	protein msta-like	PF00856 | PF01753	SET domain	missense_variant	MODERATE	c.177T>A	p.Asn59Lys
20600077	A	C	3136	male6_28800	mRNA.Onana_scaffold_20.573.3	DNA polymerase kappa-like	PF00817 | PF11799	impB/mucB/samB family |impB/mucB/samB family C-terminal domain	missense_variant	MODERATE	c.1222T>G	p.Cys408Gly
20725260	C	T	2215	juvenile3_25138	mRNA.Onana_scaffold_29.33.2	15-hydroxyprostaglandin dehydrogenase	PF00106	short chain dehydrogenase	missense_variant	MODERATE	c.389G>T	p.Arg130Leu
21722059	G	T	5322	juvenile4_43799	NA	hypothetical protein	PF14722	Ki-ras-induced actin-interacting protein-IP3R-interacting domain	missense_variant	MODERATE	c.1266G>T	p.Glu422Asp
21728241	C	T	1442	juvenile3_25925	NA	soluble calcium-activated nucleotidase 1-like	PF06079	Apyrase	missense_variant	MODERATE	c.244G>A	p.Val82Ile
23219781	A	C	2531	juvenile4_42504	mRNA.Onana_scaffold_12.224.8	endoplasmic reticulum mannosyl-oligosaccharide 1,2-alpha-mannosidase-like	PF01532	Glycosyl hydrolase family 47	missense_variant	MODERATE	c.640A>C	p.Lys214Gln
2821552	A	T	NA	NA	NA	NA	NA	NA	NA
4552235	A	G	NA	NA	NA	NA	NA	NA	NA
10821466	C	T	NA	NA	NA	NA	NA	NA	NA
11093045	A	G	NA	NA	NA	NA	NA	NA	NA
12964390	A	G	NA	NA	NA	NA	NA	NA	NA
13552494	C	T	NA	NA	NA	NA	NA	NA	NA
16877599	A	T	NA	NA	NA	NA	NA	NA	NA
4449455	A	G	534	juvenile2_8674	NA	NA	NA	NA	No_Transdecoder_ORF	MODIFIER
6034399	C	T	106	juvenile3_42065	NA	NA	NA	NA	No_Transdecoder_ORF	MODIFIER
6245962	G	T	148	juvenile4_6335	NA	NA	NA	NA	No_Transdecoder_ORF	MODIFIER
9144938	C	T	291	male2_22993	NA	NA	NA	NA	No_Transdecoder_ORF	MODIFIER
18129857	C	G	46	juvenile2_31322	NA	NA	NA	NA	No_Transdecoder_ORF	MODIFIER
19962188	A	G	228	male6_4723	NA	NA	NA	NA	No_Transdecoder_ORF	MODIFIER
21728614	C	T	197	juvenile2_69205	NA	NA	NA	NA	No_Transdecoder_ORF	MODIFIER
22102751	A	G	128	male2_92155	NA	NA	NA	NA	No_Transdecoder_ORF	MODIFIER
841109	A	G	1480	juvenile4_27609	mRNA.Onana_scaffold_137.283.2	helicase-like transcription factor	PF00176	SNF2 family N-terminal domain	synonymous_variant	LOW	c.747C>T	p.Asn249Asn	WARNING_TRANSCRIPT_NO_STOP_CODON
891613	C	T	2267	juvenile2_28058	mRNA.Onana_scaffold_24.412.1	BRCA1-associated RING domain protein	PF12796	Ankyrin repeats (3 copies)	synonymous_variant	LOW	c.1311T>C	p.Phe437Phe
918513	C	T	881	juvenile4_23262	mRNA.Onana_scaffold_140.47.1	NA	NA	NA	synonymous_variant	LOW	c.444C>T	p.Tyr148Tyr
1335462	C	T	46	male3_54093	mRNA.Onana_scaffold_2256.68.1	NA	NA	NA	synonymous_variant	LOW	c.45T>C	p.Asp15Asp	WARNING_TRANSCRIPT_NO_START_CODON
1878911	C	T	4306	male4_46529	NA	NA	PF00096	Zinc finger, C2H2 type	synonymous_variant	LOW	c.225A>G	p.Lys75Lys
2549709	C	T	1693	male6_31345	NA	NA	NA	NA	synonymous_variant	LOW	c.345C>T	p.Asn115Asn
2782325	C	T	9462	juvenile3_31036	mRNA.Onana_scaffold_43.38.2	85/88 kDa calcium-independent phospholipase A2	PF13637 | PF12796 | PF01734	Ankyrin repeats (many copies) | Ankyrin repeats (3 copies) | Patatin-like phospholipase	synonymous_variant	LOW	c.1629G>A	p.Leu543Leu
2941825	C	T	440	juvenile6_17965	mRNA.Onana_scaffold_31.123.2	NA	NA	NA	synonymous_variant	LOW	c.819A>G	p.Arg273Arg
3532145	C	T	3822	male4_37167	mRNA.Onana_scaffold_74.262.1	kinesin-associated protein 3-like	PF05804	Kinesin-associated protein (KAP)	synonymous_variant	LOW	c.219T>C	p.Phe73Phe
3678549	A	C	9141	male3_22753	mRNA.Onana_scaffold_22.292.1	probable Xaa-Pro aminopeptidase 3	PF05195 | PF00557	Aminopeptidase P, N-terminal domain | Metallopeptidase family M24	synonymous_variant	LOW	c.363T>G	p.Leu121Leu
3702350	C	G	267	juvenile6_73250	mRNA.Onana_scaffold_71.299.3	ATP-binding cassette transporter sub-family G member 1	PF01061	ABC-2 type transporter	synonymous_variant	LOW	c.354G>C	p.Gly118Gly	WARNING_TRANSCRIPT_NO_START_CODON
3978887	C	T	136	male2_94244	NA	NA	NA	NA	synonymous_variant	LOW	c.177T>C	p.Phe59Phe	WARNING_TRANSCRIPT_NO_STOP_CODON
4528812	G	T	5848	male4_38433	mRNA.Onana_scaffold_84.298.2	probable JmjC domain-containing histone demethylation protein 2C	NA	NA	synonymous_variant	LOW	c.1320C>A	p.Ser440Ser
5203703	A	G	3225	juvenile2_27905	mRNA.Onana_scaffold_118.193.1	uncharacterized protein | Mitotic checkpoint serine/threonine-protein kinase BUB1	PF00069 | PF08311	Protein kinase domain | Mad3/BUB1 homology region 1	synonymous_variant	LOW	c.2526A>G	p.Leu842Leu
5210191	C	T	232	male3_65439	mRNA.Onana_scaffold_46.53.7	CLIP-associating protein 1-A-like	PF12348	CLASP N terminal	synonymous_variant	LOW	c.207G>A	p.Ser69Ser	WARNING_TRANSCRIPT_NO_START_CODON
5910880	A	C	1007	juvenile3_2160	NA	NA	PF00646	F-box domain	synonymous_variant	LOW	c.144G>T	p.Thr48Thr
5919488	A	G	1153	juvenile3_21364	mRNA.Onana_scaffold_157.265.2	transmembrane protein 237-like	PF15383	Transmembrane protein 237	synonymous_variant	LOW	c.912A>G	p.Lys304Lys
7494771	A	G	12836	male3_23150	mRNA.Onana_scaffold_6.23.1	solute carrier organic anion transporter family member 4A1	PF03137	Organic Anion Transporter Polypeptide (OATP) family	synonymous_variant	LOW	c.153T>C	p.Gly51Gly
9561098	A	T	2614	male4_43244	mRNA.Onana_scaffold_10.242.2	solute carrier family 12 member 9-like	PF03522	Solute carrier family 12	synonymous_variant	LOW	c.1680A>T	p.Val560Val
9608824	A	C	8334	juvenile2_27044	mRNA.Onana_scaffold_4.96.2	UPF0668 protein C10orf76 homolog	PF08427 | PF00324	Domain of unknown function (DUF1741) | Amino acid permease	synonymous_variant	LOW	c.1236T>G	p.Val412Val
9665345	G	T	11089	male3_27933	mRNA.Onana_scaffold_69.185.4	chaoptin-like	PF13306 | PF13855	Leucine rich repeats (6 copies) | Leucine rich repeat	synonymous_variant	LOW	c.1221A>C	p.Pro407Pro
9685034	A	G	6985	juvenile2_29835	mRNA.Onana_scaffold_72.36.4	Raptor	PF14538 | PF13646	Raptor N-terminal CASPase like domain | HEAT repeats	synonymous_variant	LOW	c.1431T>C	p.Pro477Pro
11690229	A	T	999	juvenile2_22481	mRNA.Onana_scaffold_11.383.1	glycine receptor subunit alpha-2-like	PF02931	Neurotransmitter-gated ion-channel ligand binding domain	synonymous_variant	LOW	c.999A>T	p.Thr333Thr	WARNING_TRANSCRIPT_NO_START_CODON
13525754	C	G	2160	juvenile2_24406	mRNA.Onana_scaffold_135.180.2	flocculation protein FLO11-like | uncharacterized protein	NA	NA	synonymous_variant	LOW	c.1842G>C	p.Arg614Arg
13582180	A	G	4908	male6_30054	mRNA.Onana_scaffold_54.173.1	Fidgetin protein 1 | hypothetical protein	PF09336 |PF00004	Vps4 C terminal oligomerisation domain | ATPase family associated with various cellular activities (AAA)	synonymous_variant	LOW	c.567G>A	p.Glu189Glu
14242795	A	C	422	juvenile3_43986	NA	NA	NA	NA	synonymous_variant	LOW	c.102C>A	p.Pro34Pro	WARNING_TRANSCRIPT_NO_START_CODON
14327484	C	T	6087	juvenile2_22637	mRNA.Onana_scaffold_37.170.2	G protein alpha i subunit	PF00503	G-protein alpha subunit	synonymous_variant	LOW	c.394T>C	p.Leu132Leu
14431991	A	G	6282	juvenile4_42621	mRNA.Onana_scaffold_150.52.1	NA	NA	NA	synonymous_variant	LOW	c.879A>G	p.Lys293Lys
15623788	C	T	389	juvenile2_57773	NA	eye-specific diacylglycerol kinase	PF13637	Ankyrin repeats (many copies)	synonymous_variant	LOW	c.150C>T	p.Cys50Cys	WARNING_TRANSCRIPT_NO_START_CODON
16005279	A	T	1135	juvenile4_43070	mRNA.Onana_scaffold_1125.33.3	protein O-GlcNAcase-like	PF07555	beta-N-acetylglucosaminidase	synonymous_variant	LOW	c.2418T>A	p.Gly806Gly	WARNING_REF_DOES_NOT_MATCH_GENOME
16028983	C	T	683	male6_18635	NA	NA	NA	NA	synonymous_variant	LOW	c.15A>G	p.Gly5Gly
16189606	A	T	3825	male3_26262	mRNA.Onana_scaffold_39.183.1	uncharacterized protein	NA	NA	synonymous_variant	LOW	c.705T>A	p.Ser235Ser
16206687	C	T	972	juvenile2_21474	mRNA.Onana_scaffold_39.116.2	HEAT repeat-containing protein 6 | eukaryotic translation initiation factor 3 subunit A-like	PF13251	Domain of unknown function (DUF4042)	synonymous_variant	LOW	c.1341C>T	p.Arg447Arg	WARNING_TRANSCRIPT_NO_STOP_CODON
16829990	A	G	10348	juvenile4_43969	mRNA.Onana_scaffold_18.159.2	DE-cadherin-like	PF00028 | PF02210 | PF01049 |PF00008	Cadherin domain | Laminin G domain | Cadherin cytoplasmic region | EGF-like domain	synonymous_variant	LOW	c.1005T>C	p.Pro335Pro
17120617	C	T	3067	male3_25031	mRNA.Onana_scaffold_49.8.1	uncharacterized protein	PF02958	Ecdysteroid kinase	synonymous_variant	LOW	c.2112C>T	p.Ser704Ser
17216972	C	T	4765	juvenile2_27609	mRNA.Onana_scaffold_9.259.3	SET and MYND domain-containing protein 4-like	PF00856 | PF13414	SET domain | TPR repeat	synonymous_variant	LOW	c.144T>C	p.Tyr48Tyr
17358493	G	T	3551	juvenile2_29786	mRNA.Onana_scaffold_17.393.1	lysine-specific demethylase 7B-like	PF02373	JmjC domain, hydroxylase	synonymous_variant	LOW	c.1179G>T	p.Pro393Pro
18418392	A	G	5240	juvenile6_26437	NA	NA	NA	NA	synonymous_variant	LOW	c.477C>T	p.Ser159Ser
18629687	A	G	206	juvenile6_16313	NA	NA	NA	NA	synonymous_variant	LOW	c.204A>G	p.Glu68Glu	WARNING_TRANSCRIPT_NO_START_CODON
18785450	C	T	1770	juvenile4_36210	mRNA.Onana_scaffold_16.51.1	NA	NA	NA	synonymous_variant	LOW	c.918C>T	p.Arg306Arg
18933601	C	T	885	male3_21118	mRNA.Onana_scaffold_39.281.1	long-chain specific acyl-CoA dehydrogenase, mitochondrial-like	PF02770 |PF02771	Acyl-CoA dehydrogenase, middle domain | Acyl-CoA dehydrogenase, N-terminal domain	synonymous_variant	LOW	c.351G>A	p.Lys117Lys
20261383	A	G	4507	juvenile6_23282	mRNA.Onana_scaffold_6.162.2	thyroid receptor-interacting protein 11-like	NA	NA	synonymous_variant	LOW	c.3330G>A	p.Lys1110Lys
20637686	A	G	4058	male6_29163	mRNA.Onana_scaffold_18.153.1	cell division cycle 5-like protein	PF13921 | PF11831	Myb-like DNA-binding domain | pre-mRNA splicing factor component	synonymous_variant	LOW	c.1026C>T	p.Ser342Ser
20642206	A	G	5077	male3_27203	mRNA.Onana_scaffold_16.149.2	tankyrase-2-like	PF12796 |PF00536 | PF00023 | PF00644 | PF13857	Ankyrin repeats (3 copies) | SAM domain (Sterile alpha motif) | Ankyrin repeat | Poly(ADP-ribose) polymerase catalytic domain |Ankyrin repeats (many copies)	synonymous_variant	LOW	c.1236C>T	p.His412His
20720459	A	C	6412	juvenile2_30184	mRNA.Onana_scaffold_39.252.1	leucine-rich PPR motif-containing protein, mitochondrial-like	PF01535	PPR repeat	synonymous_variant	LOW	c.2595A>G	p.Glu865Glu
20760212	A	G	5950	male4_37283	mRNA.Onana_scaffold_54.173.1	NA	NA	NA	synonymous_variant	LOW	c.549C>T	p.Asp183Asp
21295423	C	T	1926	juvenile2_29811	mRNA.Onana_scaffold_35.391.1	myb-binding protein 1A-like protein	PF04931	DNA polymerase phi	synonymous_variant	LOW	c.1836A>G	p.Leu612Leu
21625294	G	T	2138	male6_27389	mRNA.Onana_scaffold_1.69.3	titin-like	PF07679	Immunoglobulin I-set domain	synonymous_variant	LOW	c.550C>A	p.Arg184Arg
21666693	C	T	13111	juvenile6_29587	mRNA.Onana_scaffold_111.191.1	NA	NA	NA	synonymous_variant	LOW	c.171G>A	p.Arg57Arg
22082797	C	T	1302	juvenile6_20359	mRNA.Onana_scaffold_71.283.2	uncharacterized protein	NA	NA	synonymous_variant	LOW	c.606T>C	p.Asp202Asp
23067012	A	G	292	juvenile2_3436	NA	uncharacterized protein	NA	NA	synonymous_variant	LOW	c.225G>A	p.Pro75Pro	WARNING_TRANSCRIPT_NO_STOP_CODON
23623394	C	G	2112	juvenile3_20177	mRNA.Onana_scaffold_43.49.1	colorectal mutant cancer protein-like	PF10506	PDZ domain of MCC-2 bdg protein for Usher syndrome	synonymous_variant	LOW	c.435C>G	p.Leu145Leu
23676759	A	G	4169	male6_23171	mRNA.Onana_scaffold_1195.76.1	liprin-beta-1-like	PF00536	SAM domain (Sterile alpha motif)	synonymous_variant	LOW	c.1233G>A	p.Thr411Thr
23685869	A	T	386	juvenile3_18938	NA	NA	NA	NA	synonymous_variant	LOW	c.384A>T	p.Arg128Arg	WARNING_TRANSCRIPT_NO_START_CODON
23795359	A	T	5163	male3_28189	mRNA.Onana_scaffold_447.72.2	vang-like protein 2-B	PF06638	Strabismus protein	synonymous_variant	LOW	c.1029T>A	p.Thr343Thr
24048493	A	T	2014	male3_15372	NA	NA	NA	NA	synonymous_variant	LOW	c.402T>A	p.Ser134Ser
24122678	C	T	367	male6_32832	mRNA.Onana_scaffold_68.27.2	glucose dehydrogenase	PF05199	GMC oxidoreductase	synonymous_variant	LOW	c.366G>A	p.Lys122Lys	WARNING_TRANSCRIPT_NO_START_CODON
24349459	A	T	966	juvenile6_22752	mRNA.Onana_scaffold_6.57.2	zinc finger protein 629-like	PF12874 | PF00651	Zinc-finger of C2H2 type | BTB/POZ domain	synonymous_variant	LOW	c.474A>T	p.Ser158Ser
24389225	A	C	1603	juvenile2_25594	mRNA.Onana_scaffold_1954.128.1	nuclear pore complex protein Nup160 homolog	PF11715	Nucleoporin Nup120/160	synonymous_variant	LOW	c.1602C>A	p.Thr534Thr	WARNING_TRANSCRIPT_NO_START_CODON
